# Longevity-associated SMAD3 non-coding centenarian variant impairs a cell-type specific enhancer to reduce inflammation

**DOI:** 10.1101/2023.05.17.540984

**Authors:** Jiping Yang, Archana Tare, Lei Zhang, Seungsoo Kim, Seungjin Ryu, Qinghua Guo, Yizhou Zhu, Xizhe Wang, Xifan Wang, Adam Hudgins, Di Guan, Chen Jin, Hyun-Kyung Chang, Gil Atzmon, Sofiya Milman, Nir Barzilai, Jan Vijg, Laura Niedernhofer, Paul D. Robbins, Yousin Suh

## Abstract

Given the pro and anti-geronic roles of the TGF-β superfamily in aging, we hypothesized that human longevity involves genetic variation in TGF-β signaling genes. Here we utilized a candidate functional genomic approach to identify and characterize functional variants in TGF- β signaling associated with human longevity. Targeted sequencing of 113 genes involved in aging-associated TGF- β signaling in an Ashkenazi Jewish centenarian cohort identified genetic variants robustly associated with human longevity. In particular, a centenarian-enriched intronic variant residing in a cell-type specific enhancer in SMAD3, a critical receptor-regulated TGF- β signal transducer, was identified. This non-coding SMAD3 variant (rs8040709) altered binding of ELK1, a member of the ETS family of transcription factor important for enhancer activity in certain cell types, resulting in reduced SMAD3 expression. Analysis of the variant in cell types derived from gene edited iPSCs demonstrated the variant reduced SMAD3 expression, senescence and inflammation in endothelial cells. In addition, heterozygosity in SMAD3 improved healthspan and reduced senescence in the *Ercc1*^-/Δ^ progeroid mouse model of accelerated aging. Taken together, these experiments demonstrate that variants in a cell type specific enhancer of SMAD3 resulted in reduced expression, senescence and inflammation and contributes to human longevity. Thus, SMAD3 represents a validated targeted for drug development for extending human healthspan.
