## Supplemental Table 1 for "Longevity-associated SMAD3 non-coding centenarian variant impairs a cell-type specific enhancer to reduce inflammation"

### Sheet: TGFb
TGFb superfamily members, ligands and regulators
Gene (55)	Category	Exon(E) or Whole gene body(W) covered
TGFB1	TGFBs	E
TGFB2	TGFBs	E
TGFB3	TGFBs	E
BMP1	BMPs	E
BMP10	BMPs	E
BMP15	BMPs	E
BMP2	BMPs	E
BMP3	BMPs	E
BMP4	BMPs	E
BMP5	BMPs	E
BMP6	BMPs	E
BMP7	BMPs	E
BMP8A	BMPs	E
BMP8B	BMPs	E
GDF10	BMPs	W
GDF11	GDFs	W
GDF15	GDFs	W
GDF2	GDFs	W
GDF3	GDFs	E
GDF5	GDFs	W
GDF6	GDFs	E
GDF9	GDFs	W
MSTN	Myostatin	W
NODAL	NODAL	E
INHA	Activins/Inhibins	E
INHBA	Activins/Inhibins	W
INHBB	Activins/Inhibins	E
BAMBI	Pseudoreceptor silencing TGFb	E
TDGF1	TGFb inbihitor	E
TSKU	TGFb interacting protein	W
LTBP1	TGFb binding protein	E
LTBP2	TGFb binding protein	E
LTBP3	TGFb binding protein	E
NOG	BMP inhibitor	E
CHRD	BMP antagonist	E
CHRDL1	BMP antagonist	E
CHRDL2	BMP antagonist	E
DAND5	BMP antagonist	E
NBL1	BMP antagonist	E
SOST	BMP antagonist	E
SOSTDC1	BMP antagonist	E
TWSG1	BMP antagonist	E
GREM1	BMP antagonist	E
GREM2	BMP antagonist	E
NELL1	BMP co-ligand	E
BMPER	glycoprotein binds BMP	E
CER1	Nodal antagonist	E
TMEFF1	Nodal antagonist	E
FST	Activin antagonist	W
FSTL1	Activin antagonist	E
FSTL4	Activin antagonist	E
VWC2	Activin-binding protein	E
GPRASP1	Inhibitor of Myostatin/GDF11	E
GPRASP2	Inhibitor of Myostatin/GDF11	E
GSC	Regulate CHRD	E

### Sheet: Receptors
TGFb signaling receptors
Gene (15)	Category	Exon(E) or Whole gene body(W) covered
BMPR1A	receptor	E
BMPR1B	receptor	E
BMPR2	receptor	E
TGFBR1	receptor	W
TGFBR2	receptor	W
TGFBR3	receptor	E
ACVR1B	receptor	W
ACVR1C	receptor	W
ACVR2A	receptor	E
ACVRL1	receptor	W
DAB2	co-receptor	E
ENG	co-receptor	E
RGMA	BMP co-receptor	E
RGMB	BMP co-receptor	E
HFE2	BMP co-receptor	E

### Sheet: Regulators
SMADs, regulators and targets
Gene (43)	Category	Exon(E) or Whole gene body(W) covered
SMAD1	SMADs	E
SMAD2	SMADs	E
SMAD3	SMADs	W
SMAD4	SMADs	E
SMAD5	SMADs	E
SMAD6	SMADs	W
SMAD7	SMADs	E
DLX2	Transcriptional factor	E
FOS	Transcriptional factor	E
JUN	Transcriptional factor	W
SOX4	Transcriptional factor	E
MYC	Transcriptional factor	W
HIPK2	Coregulator	E
MECOM	Coregulator	E
TGFB1I1	Coregulator	E
SMURF1	Ubiquitination and degradation of SMAD	E
SMURF2	Ubiquitination and degradation of SMAD	E
TRIM33	E3 ubiquitin ligase of SMAD	E
USP9X	Deubiquitilating enzyme of SMAD	E
ZFYVE9	Recruit SMAD to the TGFB receptor	E
ATF4	Target	E
CDKN1A	Target	W
CDKN1B	Target	E
CDKN2B	Target	E
COL1A1	Target	E
COL1A2	Target	E
DCN	Target	E
EMP1	Target	E
GADD45B	Target	E
HERPUD1	Target	W
ID2	Target	E
IFRD1	Target	E
IL6	Target	W
PDGFB	Target	E
POSTN	Target	E
RUNX1	Target	E
RUNX2	Target	E
SERPINE1	Target	W
STAT1	Target	E
TGFBI	Target	E
TGIF1	Target	E
TNFSF10	Target	E
TSC22D1	Target	E
