## Supplemental Table 3 for "Longevity-associated SMAD3 non-coding centenarian variant impairs a cell-type specific enhancer to reduce inflammation"

### Sheet: Sheet1
RS_Number	MAF in AJ centenarian	MAF in AJ control	MAF in AJ GnomAD
rs1866319	0.00907258	0	0.0014
rs2053296	0.00907258	0	0.0014
rs1370826	0.00907258	0	0.0014
rs1968515	Expanded LD SNP		0.0014
rs4551984	0.0100806	0.000874126	0.0014
rs9806504	0.00907258	0	0.0014
rs1438387	0.00907258	0.00174825	0.0014
rs6494630	0.0100806	0.000874126	0.0014
rs6494631	0.0100806	0	0.0014
rs6494632	Expanded LD SNP		0.0014
rs8040749	0.00806452	0	0.0014
rs8040513	0.0120968	0	0.0014
rs12901820	0.0120968	0	0.0014
rs12901719	0.0110887	0.000874126	0.0014
rs10851770	0.00907258	0	0.0014
rs10851771	0.00907258	0	0.0014
rs11071931	0.00705645	0.000874126	0.0014
rs1530059	0.00806452	0	0.0014
rs2414935	0.00705645	0.000874126	0.0014
rs2164933	0.00705645	0.000874126	0.0014
rs10851772	Expanded LD SNP		0.0014
rs10775193	0.00806452	0	0.0014
rs11071935	Expanded LD SNP		0.0016
